# The evolution of wasp mimicry and biogeography in the genus *Temnostoma* (Diptera: Syrphidae)

**DOI:** 10.1101/2024.08.27.609869

**Authors:** Jiří Hadrava, Jan Klečka, Kevin Moran, Irena Klečková, Scott Kelso, Claudia Etzbauer, Jeffrey H. Skevington, Ximo Mengual

## Abstract

One of the most remarkable examples of Batesian mimicry occurs in the genus *Temnostoma* Le Peletier & Audinet-Serville, 1828 (Diptera: Syrphidae). Adults of this genus have an overall resemblance to hymenopterans combined with behavioural mimicry (they move the fore legs in front of the head mimicking hymenopteran antennae). While some species of *Temnostoma* are considered perfect mimics of social wasps, other species have a darker colour pattern and are rather imperfect mimics. Both colour morphs are widespread through the Holarctic. Here, we infer for the first time the evolutionary history of the genus with special focus on the evolution of mimicry and biogeography.

With material covering 75 % of known species of *Temnostoma* and both colour morphs from each biogeographical region, we inferred a molecular phylogeny based on six molecular markers (mitochondrial protein-coding COI gene, nuclear 28s rRNA gene, and four nuclear protein-coding genes: AATS, CK1, TULP, and RBP-15). Using Bayesian inference, we obtained a highly resolved phylogenetic tree supporting the monophyly of the genus *Temnostoma* as a sister group of genus *Takaomyia* Hervé-Bazin, 1914. Within *Temnostoma*, *Te. daochus* and *Te. barberi* (two Nearctic species with strikingly different mimicry patterns) were found to be closely related to each other and together form a lineage sister to the rest of the genus.

Our results suggest that the behavioural mimicry of wasp antennae is a plesiomorphic state inherited from a common ancestor that includes the genera *Temnostoma* and *Takaomyia*. Within *Temnostoma*, the dark colour pattern (imperfect mimicry) appeared to be an ancestral state and perfect wasp mimicry evolved two times independently within the genus. In some species inhabiting northern parts of the Holarctic, secondary darkening and consequent degradation of the wasp mimicry appeared. This indicates high evolutionary plasticity and ongoing selection pressure on morphological characters related to mimicry in hover flies.
