## Supplementary material for "The evolution of wasp mimicry and biogeography in the genus *Temnostoma* (Diptera: Syrphidae)": Supplementary Table 1_list_of_specimens.csv

Genus	Subgenus	Species or subspecies	Lab-code	COI	28s	AATS	RBP-15 (L44)	TULP (L54)	CK1 (L352)	Sample ID	Lab-code	Holding institution	Locality
Allograpta		jacqi	JH13	MH282896	MH282901	OR764609	OR764692	OR767379	OR764651	ZFMK-DIP-00026906	JH13	ZFMK	French Polynesia: Society Islands, Tahiti, Mont Marau, 1400 m., 27.VIII.2017. Leg. T. Ramage & F. Jacq. PF1494
Chalcosyrphus		chalybeatus	JSM1484	OR756248	OR789202	OR764635	OR764714	OR767378	OR764681	Jeff_Skevington_Specimen19237	JSM1484	CNC	USA: North Carolina, Smoky Mountain National Park, 35.4768, -83.3208, Leg.: S.L.W., 2001
Eristalis	Eosersitalis	arbustorum	JSM1971	OR756249	OR789203	OR764636	OR764715	OR767376	OR764682	Jeff_Skevington_Specimen20545	JSM1971	CNC	Canada: Quebec, Summit of Mount Rigaud, 45.466389, -74.326389, Leg.: J. Skevington, A. Bailie, R. Farmahin, A. Kealey, S. Kelso, J. King, 24.v.2007
Pterallastes		thoracicus	JSM4898	OR756250	OR789204	OR764637	OR764716	OR767377	OR764683	Jeff_Skevington_Specimen26324	JSM4898	CNC	USA: Mississippi, Noxubee National Wildlife Refuge: Boardwalk at Bluff Lake, 33.28246, -88.78034, Leg.: J. Skevington, T.O. Burt, L. Rocha, S. Kelso, 17.v.-19.v.2013
Spilomyia		alcimus	JSM4903	OR756251	OR789205	OR764638	OR764717	OR767380	OR764684	Jeff_Skevington_Specimen26329	JSM4903	CNC	USA: Mississippi, Noxubee National Wildlife Refuge, 33.23274, -89.09576, Leg.: T. Burt, 18.v.2013
Takaomyia		sexmaculata	JH10	OQ561976	OR789215	OR764606	OR764690	OR767382	OR764648	ZFMK-DIP-00103140	JH10	ZFMK	Japan: Nagano Prefecture, Ueda, Sugadaira Kogen, near SMRC, forest, 1335 m., 36°31'26''N 138°20'58''E, 21-29.vi.2014. Malaise trap. Leg.: A. Blanke
Takaomyia		sexmaculata	JH22	OQ561997	OR789236	OR764626	OR764704	OR767383	OR764671	CNC DIPTERA 565937	JH22	CNC	Japan: Iwaizawa, N39.645414° E141.462772°, 28.05.2016, Leg.: K. Moran, ahand net. JSM8296, CNC565937
Takaomyia		sp. (undescribed species)	JSM6892	OQ561987	missing	OR764629	OR764707	OR767387	OR764666	CNC DIPTERA 464883	JSM6892	CNC	Thailand: Chiang Mai, Chomthong, Doi Inthanon NP, Checkpoint 2 trap 2, 18.523, 98.493, Leg.: W. Srisuka & R. Sawkord, 2.v.2014
Temnostoma		barberi	JH19	OQ561965	OR789234	OR764624	OR764702	OR767385	OR764669	Jeff_Skevington_Specimen2663	JH19	CNC	Canada: ON, Algonquin Prov. Park, Whitefish Lake Group, Campground, 414 m., N45°33′47′′ W078°26′13′′, 28.06-02.07.2008, Leg.: J & A Skevington. Malaise trap.
Temnostoma		daochus	JH21	OR756254	OR789199	OR764632	OR764711	OR767386	OR764677	CNC DIPTERA 469474; Jeff_Skevington_Specimen7123	JH21	CNC	USA: VA, Bull Run Regional Park, N38°46′05.01′′ W077°24′40′′, 5.04-25.06.2015, Leg.: K. Moran. JSM7123, CNC469474
Temnostoma	Temnostoma	aff. nitobei	JH01	OQ561989	missing	OR764600	missing	missing	OR764640	ZFMK-DIP-00103137	JH01	MRPC	Russia: A;tayskiy kray, Talmenka, 60 km NW Barnaul, N53°46′05′′ E083°26′47′′, 160 m., 6.07.2013, Leg. M. Reemer
Temnostoma	Temnostoma	aff. nitobei	JH39	OQ561969	OR789229	missing	missing	OR822283	OR764663	ZFMK-DIP-00103120	JH39	GPPC	Mongolia: Bulgan aimag, Teshigyin davaa, Teshig sum, hilltop, surroundings of pass, 1470-1500 m., N50°04′02.4′′ E102°43′19.8′′, 09.07.2017, Leg.: G.W.A. Pennards
Temnostoma	Temnostoma	angustistriatum	D257	OQ561983	OR789230	OR764620	OR764698	missing	OR764664	ZFMK-DIP-00103143	D257	ZFMK	Russia: Khabarovsk Krai, Komsomolsk, Elabuya, 6.6 km SSE, 64 m., 48°44'45.4''N 135°51'40''E, 09.vi.2013. Leg.: X. Mengual
Temnostoma	Temnostoma	angustistriatum	JH27	OR756252	missing	missing	missing	missing	OR764680	CNC DIPTERA 162888	JH27	JSPC	Finland: Riikanmaa, Joutseno, Etalä-Karjala, KKJ-Y co: 3591-6777, 04.07.2007, Leg.: W. & J. van Steenis, M.P. van Zuijen
Temnostoma	Temnostoma	balyras	JH15	OQ561966	OR789232	OR764622	OR764700	OR767384	OR764667	Jeff_Skevington_Specimen3737	JH15	CNC	USA: TN, Great Smoky Mts NP, Husky Grap Trail, N35°40′ W083°32′, 30.05-04.06.2001, malaise trap, Leg.: J. Skevington & J.M. Cumming
Temnostoma	Temnostoma	bombylans	D212	OR823199	OR789239	missing	OR764708	missing	OR764674	ZFMK-TIS-9103	D212	ZFMK	Germany: NRW, Bonn, Röttgen, Kottenforst N.P., N50.75° E07.01°, 06.06.2013. Leg. X. Mengual
Temnostoma	Temnostoma	cf.ruptizona	JH31	OQ561993	OR789238	OR764628	OR764706	missing	OR764673	CNC DIPTERA 684475; Jeff_Skevington_Specimen10025	JH31	CNC	China: Shanxi, Huoditang wide env., N33.433333° E108.45°, 166-2000 m., 15-19.06.2016, Leg.: E. Jendek & O. Sausa
Temnostoma	Temnostoma	fumosum	JH02	OQ561985	OR789207	OR764601	OR764686	OR822280	OR764641	ZFMK-DIP-00103138	JH02	ZFMK	Japan: Nagano Prefecture, Ueda, Sugadaira Kogen, near SMRC, forest, 1335 m., 36°31'26''N 138°20'58''E, 29.vi–05.vii.2014, Malaise trap. Leg.: A. Blanke
Temnostoma	Temnostoma	nitobei	JH23	OR756253	OR789200	OR764633	OR764712	OR822279	OR764678	CNC DIPTERA 565929; Jeff_Skevington_Specimen8288	JH23	CNC	Japan: Nishizawa, Nikko city, 1400 m., N36.843125° E139.447836°, 26.05.2016, Leg.: K. Moran. Hand net, Philadelphus conorarius. JSM8288, CNC565929
Temnostoma	Temnostoma	nitobei	JH38	OQ561998	OR789228	OR764619	OR764697	OR822282	OR764662	ZFMK-DIP-00103141	JH38	ZFMK	Japan: Yamanashi Pref., Koshu C., Ichinose, Mt. Kasatori, 1300 m., 35.837° N 138.822° E, 20.vii.2017. Leg.: K. Ichige
Temnostoma	Temnostoma	obscurum	JH36	OQ561972	OR789226	OR764617	missing	OR772294	OR764660	ZFMK-DIP-00103134	JH36	UAMN	USA: Alaska, Galena: Larson Charlie Community Hall, bee trap, 59 m., 09.07.2010, Leg.: Jozef A. Slowik
Temnostoma	Temnostomoides	alternans	JH18	OR756255	OR789198	OR764631	OR764710	OR767397	OR764676	CNC DIPTERA 555534; Jeff_Skevington_Specimen8808	JH18	CNC	Canada: QC, Power line below Mount Rigaud, off Viburnum acerifolium flowers, N45.461089° W074.324313°, Leg.: JH Skevington, AD Young, N Nebesio, B Dueck, N Boukina, K Colmenares, MM Locke, A Boursiquot. CNC555534
Temnostoma	Temnostomoides	apiforme	JH24	OQ561974	OR789237	OR764627	OR764705	OR767403	OR764672	CNC DIPTERA 483126; Jeff_Skevington_Specimen7498	JH24	CNC	Germany: Bayern, hilltop WNW of Oberstdorf, N47.451472° E010.159028°, 12.06.2015, Leg.: JH, AM & AW Skevington, AD Young, JSM7498, CNC483126
Temnostoma	Temnostomoides	apiforme	JH28	OQ561986	OR789220	OR764611	missing	OR767399	OR764654	ZFMK-DIP-00103124	JH28	MRPC	Russia: Altai Mountains, Lake Teletskoe, 500-900 m., 23-26.06.2013, N51°47′37′′ E087°18′19′′, Leg.: M. Reemer
Temnostoma	Temnostomoides	carens	JH33	OQ561967	OR789223	OR764614	missing	OR767400	OR764657	ZFMK-DIP-00103129	JH33	ZFMK	Estonia: West Saaremaa, near Atla, 27.06.2017, N58°17′27 ′′E021°58′04′′, Leg.: Th. Zeegers
Temnostoma	Temnostomoides	carens	JH35	OQ561977	OR789225	OR764616	OR764695	OR767402	OR764659	ZFMK-DIP-00103135	JH35	TZPC	Finland: Inari, 1-10.07.2016, Leg.: EM & L Laasonen
Temnostoma	Temnostomoides	excentrica	JH20	OQ561990	OR789235	OR764625	OR764703	OR767390	OR764670	Jeff_Skevington_Specimen3481	JH20	CNC	Canada: ON, Gibson Lake, feeding on Viburnum cassinoides flowers, 270 m., N46°14′47′′ W078°10′47′′, 21.06.2008, Leg.: J. Skevington
Temnostoma	Temnostomoides	jozankeanum	JH34	OQ561975	OR789224	OR764615	OR764694	OR767388	OR764658	ZFMK-DIP-00103136	JH34	ZFMK	Japan: Ibaraki Pref., Daigo T., Mt. Yamizo, 940 m., 36.931° N 140.269° E, 22.v.2017. Leg.: K. Ichige
Temnostoma	Temnostomoides	meridionale	JH06	OQ561980	OR789211	OR764604	OR764689	OR767398	OR764645	ZFMK-DIP-00103121	JH06	ZFMK	Poland: Wigry National Park, Wiatrołuża, 15.06.2017, Leg.: L. Mielczarek
Temnostoma	Temnostomoides	pallidum	JH11	OQ561991	OR789216	OR764607	OR764691	OR767395	OR764649	ZFMK-DIP-00085190	JH11	ZFMK	Japan: Nagano Prefecture, Ueda, Sugadaira Kogen, near SMRC, forest, 1335 m., 36°31'26''N 138°20'58''E, 21-29.vi.2014. Malaise trap. Leg.: A. Blanke
Temnostoma	Temnostomoides	pallidum	D259	OQ561973	OR789231	OR764621	OR764699	missing	OR764665	ZFMK-DIP-00103144	D259	ZFMK	Russia: Khabarovsk Krai, Tumnin, Tumnin river bank, 60 m., 49°38'49''N 140°04'58''E, 15.vi.2013. Leg.: X. Mengual
Temnostoma	Temnostomoides	pallidum	JH08	OQ561981	OR789213	OR764605	missing	OR767401	OR764647	ZFMK-DIP-00103132	JH08	MRPC	Russia: Novosibirsk, N45°47′30′′ E083°06′04′′, 20-22.06.2013, Leg.: M. Reemer
Temnostoma	Temnostomoides	sericomyiaeforme	JH05	OQ561996	OR789210	OR764603	OR764688	OR767394	OR764644	ZFMK-DIP-00103125	JH05	ZFMK	Sweden: Up. Runmarö Uppeby, Un Rosa, 23.06.2017, Leg.: F. Sjöberg
Temnostoma	Temnostomoides	sibiricum	JH07	OQ561992	OR789212	missing	missing	missing	OR764646	ZFMK-DIP-00103133	JH07	ZFMK	Russia: Primorie Krai, Krasnorechenskly, UTM NK34, 12-13.07.2013, Leg.: L. Mielczarek
Temnostoma	Temnostomoides	sibiricum	JH25	OR756256	OR789201	OR764634	OR764713	OR767391	OR764679	Jeff_Skevington_Specimen31158	JH25	CNC	Russia: Tumnin Area, 227 m., N49.64680° E139.99231°, malaise trap, 14-15.06.2013, Leg.: JH Skevington
Temnostoma	Temnostomoides	venustum	JH16	OQ561999	OR789233	OR764623	OR764701	OR767396	OR764668	CNC DIPTERA 786838; Jeff_Skevington_Specimen10550	JH16	CNC	Canada: Ontario, West of Red Rock, N48.926868° W088.4300002°, 4.07.2017, Leg.: J.H. Skevington, M. Földvári, D. Marques. CNC786838
Temnostoma	Temnostomoides	vespiforme altaicum	JH03	OQ561979	OR789208	missing	missing	missing	OR764642	ZFMK-DIP-00103127	JH03	MRPC	Russia: Altai Mountains, Lake Teletskoe, 500-900 m., 23-26.06.2013, N51°47′37′′ E087°18′19′′, Leg.: M. Reemer
Temnostoma	Temnostomoides	vespiforme altaicum	JH26	OQ561968	OR789219	missing	missing	missing	OR764653	ZFMK-DIP-00103128	JH26	JSPC	Japan: Nara Pr., Tenkawa Vil., Shirakura-dani, 870 m., 26.06.2014, N34°14′31′′ E135°53′57′′, Leg.: K. Harusawa
Temnostoma	Temnostomoides	vespiforme altaicum	JH04	OQ561988	OR789209	OR764602	OR764687	OR767389	OR764643	ZFMK-DIP-00103139	JH04	ZFMK	Japan: Nagano Prefecture, Ueda, Sugadaira Kogen, near SMRC, forest, 1335 m., 36°31'26''N 138°20'58''E, 05–19.vii.2014, Malaise trap. Leg.: A. Blanke
Temnostoma	Temnostomoides	vespiforme tuwensis	JH09	OQ561978	OR789214	missing	missing	missing	missing	ZFMK-DIP-00103131	JH09	ZFMK	Russia: VC43, Baikal, Krugobaikalka, 7.07.2012, Leg.: L. Mielczarek
Temnostoma	Temnostomoides	vespiforme tuwensis	JH37	OQ561984	OR789227	OR764618	OR764696	OR767392	OR764661	ZFMK-DIP-00103142	JH37	ZFMK	Mongolia: Bulgan aimag, Teshig sum, Teshigyin davaa, , 1200 m., N50.107° E102.746°, 07-09.07.2017, Malaise trap, Leg.: A. van Eck
Temnostoma	Temnostomoides	vespiforme vespiforme	JH12	OQ562000	OR789217	OR764608	missing	OR778497	OR764650	ZFMK-DIP-00103122	JH12	ZFMK	Poland: Beskid Sądecki, Kłodne nad Dunajcem nature reserve, 22.06.2017, Leg.: L. Mielczarek
Temnostoma	Temnostomoides	vespiforme vespiforme	JH29	OQ561970	OR789221	OR764612	OR764693	OR767393	OR764655	ZFMK-DIP-00103145	JH29	ZFMK	Czech Republic: South Moravian, Podyjí Nat’l Park, Ledové Sluje, (Ice Caves), Quercus forest, 395 m., 48°53'01.15'' N 15°50'35.55'' E, Malaise, 6–10.vi.2016. Leg.: X. Mengual
Temnostoma	Temnostomoides	vespiforme vespiforme	JH32	OQ561995	missing	missing	missing	missing	missing	ZFMK-DIP-00103123	JH32	WSPC	Russia: Altay republic, Artybash, hilltop, 900 m., 24.06.2013, N51°48′31′′ E087°19′49′′, Leg.: W. van Steenis
Temnostoma	Temnostomoides	vespiforme vespiforme	JH30	OQ561971	OR789222	OR764613	missing	missing	OR764656	ZFMK-DIP-00103126	JH30	JSPC	Russia: Siberian Far East, Khabarovski Kray, Komsomolsk nature reserve, 95 m., 10.06.2013, N50°43′25′′ E137°17′55′′, Leg.: J. van Steenis
Temnostoma		sp. (undescribed species)	JH17	OR756257	OR789197	OR764630	OR764709	OR822281	OR764675	CNC DIPTERA 470430; Jeff_Skevington_Specimen7257	JH17	CNC	Thailand: Chiang Mai, Chomthong, Doi Inthanon NP, ummit trap 3, 2545 m., N18.585° E098.483°, 01.04-02.05.2014, Leg.: W. Srisuka & R. Sawkord, Malaise trap. QSBG2014-80, CNC470430
Teuchocnemis		liturantus	JSM268	OR756258	OR789206	OR764639	OR764718	OR767381	OR764685	Jeff_Skevington_Specimen19233	JSM268	CNC	USA: North Carolina, Swain County, Great Smoky Mountains National Park, Big Cove Road, Site #3, 35.512667, -83.298167, Leg.: B. Wiegmann, 28.iv.2001-4.v.2001
Trichopsomyia		currani	JH14	OQ561982	OR789218	OR764610	missing	OR767375	OR764652	CEUA 98134	JH14	CEUA	Colombia: Antioquia, Belmira Páramo de Sta Inés, El Morro, 3100-3300m, 6.632639; -75.645267. Páramo. Red entonológica, 25.iii.-5.iv.2017. Proy. moscas de las flores. Leg.: A.L. Montoya; C. Rodriguez; J.P Carmona; CEUA 98134
