## Supplementary material for "The evolution of wasp mimicry and biogeography in the genus *Temnostoma* (Diptera: Syrphidae)": Supplementary_Table_2_species_traits_and_biogeography.csv

genus	subgenus	species	subspecies	biogeography	stripes per tergite	shape of the abdomen
Takaomyia		sp.		Eastern Palearctic	1 or less	narrow
Takaomyia		sexmaculata		Eastern Palearctic	1 or less	narrow
Temnostoma	Temnostomoides	daochus		Nearctic	2	wide
Temnostoma	Temnostoma	barberi		Nearctic	1 or less	narrow
Temnostoma	Temnostomoides	alternans		Nearctic	2	wide
Temnostoma	Temnostomoides	venustum		Nearctic	2	wide
Temnostoma	Temnostomoides	jozankeanum		Eastern Palearctic	2	wide
Temnostoma	Temnostomoides	carens		Western Palearctic	1 normal + 1 dull	wide
Temnostoma	Temnostomoides	pallidum		Eastern Palearctic	1 normal + 1 dull	wide
Temnostoma	Temnostomoides	apiforme		Western Palearctic	1 normal + 1 dull	wide
Temnostoma	Temnostomoides	meridionale		Western Palearctic	2	wide
Temnostoma	Temnostomoides	excentrica		Nearctic	2	wide
Temnostoma	Temnostomoides	vespiforme	vespiforme	Western Palearctic + Eastern Palearctic	2	wide
Temnostoma	Temnostomoides	sericomyiaeforme		Western Palearctic	1 or less	wide
Temnostoma	Temnostomoides	vespiforme	tuwensis	Eastern Palearctic	2	wide
Temnostoma	Temnostomoides	sibiricum		Eastern Palearctic	2	wide
Temnostoma	Temnostomoides	vespiforme	altaicum	Eastern Palearctic	2	wide
Temnostoma	Temnostoma	angustistriatum		Western Palearctic + Eastern Palearctic	1 or less	narrow
Temnostoma	Temnostoma	bombylans		Western Palearctic + Eastern Palearctic	1 or less	narrow
Temnostoma	Temnostoma	obscurum		Nearctic	1 or less	narrow
Temnostoma	Temnostoma	balyras		Nearctic	1 or less	narrow
Temnostoma	Temnostoma	sp. from Thailand		Eastern Palearctic	1 or less	narrow
Temnostoma	Temnostoma	fumosum		Eastern Palearctic	1 or less	narrow
Temnostoma	Temnostoma	ruptizona		Eastern Palearctic	1 or less	narrow
Temnostoma	Temnostoma	nitobei		Eastern Palearctic	1 or less	narrow
